# CRISPR Knock-in Designer: automatic oligonucleotide design software to introduce point mutations using CRISPR/Cas9

**DOI:** 10.1101/2021.04.11.439384

**Authors:** Sergey V. Prykhozhij, Vinothkumar Rajan, Kevin Ban, Jason N. Berman

**Affiliations:** Children’s Hospital of Eastern Ontario Research Institute, Ottawa, ON, Canada; Biological Sciences Platform, Sunnybrook Research Institute, Toronto, ON, Canada; Departments of Pediatrics and Cellular and Molecular Medicine, University of Ottawa, Ottawa, ON, Canada

## Abstract

Knock-in of precise point mutations into protein-coding genes has been one of the earliest and most important applications of Clustered Regularly Interspaced Palindromic Repeats (CRISPR)/Cas9. The ability to perform such precise gene editing is crucial to interrogate the function of specific protein residues and to create models of human diseases caused by protein amino acid changes. The homologous protein residues can be mutated in model animal species, and the consequences of these mutations can be studied, leading to a better understanding of the disease in question. Design of point mutation knock-in strategies has been a combination of manual steps assisted by several computational tools resulting in a time-consuming process and preventing a single rapid and integrated solution. We have therefore designed CRISPR Knock-in Designer, which can perform rapid and automatic design of point mutation knock-in DNA oligonucleotides upon provision of the mutation, a guide RNA, and essential identifier or sequence information. The tool supports most experimentally established CRISPR types and has multiple options for the resulting oligonucleotides to satisfy the needs of most users. We also provide allele-specific PCR-based and restriction enzyme-based genotyping strategies as part of the program output. CRISPR Knock-in Designer adjusts to the genomic context of any target codon and tries to design knock-in strategies when a codon straddles two exons, a situation we explored in whole genomes of several model species. CRISPR Knock-in Designer output can also be adapted for use with some of the newer Prime Editing design tools to facilitate the introduction of a specific mutation sequence using this advanced technology.
