## Supplemental File 2 for "CRISPR Knock-in Designer: automatic oligonucleotide design software to introduce point mutations using CRISPR/Cas9"

### Sheet: Testing Cases
Gene	Mutation	Codon exon location	Species	Ensembl Transcript ID	Forward Primer	Reverse Primer	Guide RNA sequence	Orientation	PAM	Source
tp53	R144H	within	Zebrafish	ENSDART00000051549	TTGCAGTATTCACCGGACCT	GCCTCCCTCGCCATAGTAAT	ATCCGGGGTTCGCTCATGAT	anti	NGG	this study
tp53	R144H	within	Zebrafish	ENSDART00000051549	TTGCAGTATTCACCGGACCT	GCCTCCCTCGCCATAGTAAT	CATGTGGCTGAAGTGGTCCG	sense	NRG	this study
tp53	R144H	within	Zebrafish	ENSDART00000051549	TTGCAGTATTCACCGGACCT	GCCTCCCTCGCCATAGTAAT	GGGGCATCTGCGGACCACTT	anti	NRG	this study
tp53	R144H	within	Zebrafish	ENSDART00000051549	TTGCAGTATTCACCGGACCT	GCCTCCCTCGCCATAGTAAT	ATGTGGCTGAAGTGGTCCGC	sense	NGA	this study
tp53	R144H	within	Zebrafish	ENSDART00000051549	TTGCAGTATTCACCGGACCT	GCCTCCCTCGCCATAGTAAT	CTCATGATGGGGGCATCTGC	anti	NGA	this study
tp53	R144H	within	Zebrafish	ENSDART00000051549	TTGCAGTATTCACCGGACCT	GCCTCCCTCGCCATAGTAAT	TCGCTCATGATGGGGGCATC	anti	TGCG	this study
tp53	R144H	within	Zebrafish	ENSDART00000051549	TTGCAGTATTCACCGGACCT	GCCTCCCTCGCCATAGTAAT	CCGCAGATGCCCCCATCATG	sense	TGCG	this study
tp53	R144H	within	Zebrafish	ENSDART00000051549	TTGCAGTATTCACCGGACCT	GCCTCCCTCGCCATAGTAAT	GCTCATGATGGGGGCATCTG	anti	TTN	this study
tp53	R144H	within	Zebrafish	ENSDART00000051549	TTGCAGTATTCACCGGACCT	GCCTCCCTCGCCATAGTAAT	ATGATGGGGGCATCTGCGGA	anti	YTN	this study
lmna	R471W	within	Zebrafish	ENSDART00000184045	CAGCACCAGTCGCACATC	AGCTGCCATAAGCAAAATCC	CCTGGAAGGAAAATTTGTG	sense	NGG	https://pubmed.ncbi.nlm.nih.gov/30053067/
lmna	R471L	within	Zebrafish	ENSDART00000184045	CAGCACCAGTCGCACATC	AGCTGCCATAAGCAAAATCC	CCTGGAAGGAAAATTTGTG	sense	NGG	this study
lmna	R471L	within	Zebrafish	ENSDART00000184045	CAGCACCAGTCGCACATC	AGCTGCCATAAGCAAAATCC	ACCTGGTCAGACTTGTTATT	anti	NRG	this study
lmna	R471L	within	Zebrafish	ENSDART00000184045	CAGCACCAGTCGCACATC	AGCTGCCATAAGCAAAATCC	AATTTGTGCGGCTTAATAAC	sense	NRG	this study
lmna	R471L	within	Zebrafish	ENSDART00000184045	CAGCACCAGTCGCACATC	AGCTGCCATAAGCAAAATCC	GTGCGGCTTAATAACAAGTC	sense	NGA	this study
lmna	R471L	within	Zebrafish	ENSDART00000184045	CAGCACCAGTCGCACATC	AGCTGCCATAAGCAAAATCC	CTTTTTGTTCTCACCTGGTC	anti	NGA	this study
lmna	R471L	within	Zebrafish	ENSDART00000184045	CAGCACCAGTCGCACATC	AGCTGCCATAAGCAAAATCC	CGACCTGGAAGGAAAATTTG	sense	NGCG	this study
tp53	R217H	within	Zebrafish	ENSDART00000051549	AAATTGCCAGAGTATGTGTCTGTCC	ATGAGAGCAGCATCATGAAGCAT	GCAATAGCAGCTGCATGGGG	sense	NGG	https://pubmed.ncbi.nlm.nih.gov/30053067/
tp53	R217H	within	Zebrafish	ENSDART00000051549	AAATTGCCAGAGTATGTGTCTGTCC	ATGAGAGCAGCATCATGAAGCAT	TGCATGGGGGGGATGAACCG	sense	NRG	this study
tp53	R217H	within	Zebrafish	ENSDART00000051549	AAATTGCCAGAGTATGTGTCTGTCC	ATGAGAGCAGCATCATGAAGCAT	GTCTCCAGAGTGATGATTGT	anti	NRG	this study
tp53	R217H	within	Zebrafish	ENSDART00000051549	AAATTGCCAGAGTATGTGTCTGTCC	ATGAGAGCAGCATCATGAAGCAT	CAATAGCAGCTGCATGGGGG	sense	NGA	this study
tp53	R217H	within	Zebrafish	ENSDART00000051549	AAATTGCCAGAGTATGTGTCTGTCC	ATGAGAGCAGCATCATGAAGCAT	CTCCAGAGTGATGATTGTGA	anti	NGA	this study
tp53	R217H	within	Zebrafish	ENSDART00000051549	AAATTGCCAGAGTATGTGTCTGTCC	ATGAGAGCAGCATCATGAAGCAT	GATGATTGTGAGGATGGGCC	anti	NGCG	this study
tp53	R217H	within	Zebrafish	ENSDART00000051549	AAATTGCCAGAGTATGTGTCTGTCC	ATGAGAGCAGCATCATGAAGCAT	TGCAATAGCAGCTGCATGGG	sense	NNGRRT	this study
tp53	R217H	within	Zebrafish	ENSDART00000051549	AAATTGCCAGAGTATGTGTCTGTCC	ATGAGAGCAGCATCATGAAGCAT	GTCTCCAGAGTGATGATTGT	anti	NNGRRT	this study
npc1	P1002A	within	Zebrafish	ENSDART00000161880	CGTTTACCCCAAATCATTTACC	GCAGGTGCTGTCCCATTTAT	GGGTTGTCAGAGAGAAACAT	anti	NGG	this study
npc1	P1002A	within	Zebrafish	ENSDART00000161880	CGTTTACCCCAAATCATTTACC	GCAGGTGCTGTCCCATTTAT	CTTTTCCACATTTGATATTG	anti	NGG	this study
npc1	P1002A	within	Zebrafish	ENSDART00000161880	CGTTTACCCCAAATCATTTACC	GCAGGTGCTGTCCCATTTAT	TTCCTCCCCATGTTTCTCTC	sense	NGA	this study
npc1	P1002A	within	Zebrafish	ENSDART00000161880	CGTTTACCCCAAATCATTTACC	GCAGGTGCTGTCCCATTTAT	CCCTTTTCCACATTTGATAT	anti	NNGRRT	this study
npc1	P1002A	within	Zebrafish	ENSDART00000161880	CGTTTACCCCAAATCATTTACC	GCAGGTGCTGTCCCATTTAT	TCTCTCTGACAACCCCAATA	sense	NNRRRT	this study
npc1	P1002A	within	Zebrafish	ENSDART00000161880	CGTTTACCCCAAATCATTTACC	GCAGGTGCTGTCCCATTTAT	CCATGTTTCTCTCTGACAAC	sense	NNRRRT	this study
npc1	P1002A	within	Zebrafish	ENSDART00000161880	CGTTTACCCCAAATCATTTACC	GCAGGTGCTGTCCCATTTAT	ATATTGGGGTTGTCAGAGAG	anti	TTTV	this study
npc1	P1002A	within	Zebrafish	ENSDART00000161880	CGTTTACCCCAAATCATTTACC	GCAGGTGCTGTCCCATTTAT	TCTCTGACAACCCCAATATC	sense	TTTN	this study
npc1	P1002A	within	Zebrafish	ENSDART00000161880	CGTTTACCCCAAATCATTTACC	GCAGGTGCTGTCCCATTTAT	GATATTGGGGTTGTCAGAGA	anti	TTN	this study
ifitm5	S47L	within	Zebrafish	ENSDART00000163231	GAGTTTGGACCGCTGATCTC	TTCATCATGTGACCTTCAGGA	CACCAAATGACTACCTGGTC	sense	NGG	this study
ifitm5	S47L	within	Zebrafish	ENSDART00000163231	GAGTTTGGACCGCTGATCTC	TTCATCATGTGACCTTCAGGA	AAAGAGTGTTGCAGAGTGAC	anti	NRG	this study
ifitm5	S47L	within	Zebrafish	ENSDART00000163231	GAGTTTGGACCGCTGATCTC	TTCATCATGTGACCTTCAGGA	AAGAGTGTTGCAGAGTGACC	anti	NGA	this study
ifitm5	S47L	within	Zebrafish	ENSDART00000163231	GAGTTTGGACCGCTGATCTC	TTCATCATGTGACCTTCAGGA	AGTTGACGTAAAGAGTGTTG	anti	NNGRRT	this study
ifitm5	S47L	within	Zebrafish	ENSDART00000163231	GAGTTTGGACCGCTGATCTC	TTCATCATGTGACCTTCAGGA	AGTGTTGCAGAGTGACCAGA	anti	NNNRRT	this study
ifitm5	S47L	within	Zebrafish	ENSDART00000163231	GAGTTTGGACCGCTGATCTC	TTCATCATGTGACCTTCAGGA	CAGAGTGACCAGACCAGGTA	anti	TTN	this study
npc1	Y820C	within	Zebrafish	ENSDART00000161880	CAAGGGTGTGCAAGAGTTGA	AGGGGTTTGTGAGTCACTGG	ACCCAGTCCTTCAGGATGAA	anti	NGG	this study
npc1	Y820C	within	Zebrafish	ENSDART00000161880	CAAGGGTGTGCAAGAGTTGA	AGGGGTTTGTGAGTCACTGG	CCAGTCCTTCAGGATGAAAG	anti	NRG	this study
npc1	Y820C	within	Zebrafish	ENSDART00000161880	CAAGGGTGTGCAAGAGTTGA	AGGGGTTTGTGAGTCACTGG	AATATACGCTCCTTTCATCC	sense	NGA	this study
npc1	Y820C	within	Zebrafish	ENSDART00000161880	CAAGGGTGTGCAAGAGTTGA	AGGGGTTTGTGAGTCACTGG	AGCGTATATTTTCTTGAAGA	anti	NGCG	this study
npc1	Y820C	within	Zebrafish	ENSDART00000161880	CAAGGGTGTGCAAGAGTTGA	AGGGGTTTGTGAGTCACTGG	AGAGGGCGAACCCAGTCCTT	anti	NNGRRT	this study
npc1	Y820C	within	Zebrafish	ENSDART00000161880	CAAGGGTGTGCAAGAGTTGA	AGGGGTTTGTGAGTCACTGG	TGGCTCTTCCGCTTCTTCAA	sense	NNNRRT	this study
npc1	Y820C	within	Zebrafish	ENSDART00000161880	CAAGGGTGTGCAAGAGTTGA	AGGGGTTTGTGAGTCACTGG	AGGATGAAAGGAGCGTATAT	anti	TTN	this study
npc1	Y820C	within	Zebrafish	ENSDART00000161880	CAAGGGTGTGCAAGAGTTGA	AGGGGTTTGTGAGTCACTGG	TTCAAGAAAATATACGCTCC	sense	YTTN	this study
rhoaa	G17R	within	Zebrafish	ENSDART00000040645	TTGGCACACATGCATTGAC	GGGATGGCCGTTTAAGAGAT	GAGTAAACACGTCTTTCCAC	anti	NGG	this study
rhoaa	G17R	within	Zebrafish	ENSDART00000040645	TTGGCACACATGCATTGAC	GGGATGGCCGTTTAAGAGAT	TGAGTAAACACGTCTTTCCA	anti	NRG	this study
rhoaa	G17R	within	Zebrafish	ENSDART00000040645	TTGGCACACATGCATTGAC	GGGATGGCCGTTTAAGAGAT	TGGAGATGGAGCCTGTGGAA	sense	NGA	this study
rhoaa	G17R	within	Zebrafish	ENSDART00000040645	TTGGCACACATGCATTGAC	GGGATGGCCGTTTAAGAGAT	GAGATGGAGCCTGTGGAAAG	sense	TTN	this study
rhoaa	G17R	within	Zebrafish	ENSDART00000040645	TTGGCACACATGCATTGAC	GGGATGGCCGTTTAAGAGAT	TGGAAAGACGTGTTTACTCA	sense	YTN	this study
ryr1b	R4863H	within	Zebrafish	ENSDART00000036015	CATGAATCCACAGGTTGACG	TTGCCATTGTGGGTTACAGA	GCGCAGGGTTTTGACACCCA	anti	NGG	this study
ryr1b	R4863H	within	Zebrafish	ENSDART00000036015	CATGAATCCACAGGTTGACG	TTGCCATTGTGGGTTACAGA	TTGACACCCATGGCAATGTC	anti	NRG	this study
ryr1b	R4863H	within	Zebrafish	ENSDART00000036015	CATGAATCCACAGGTTGACG	TTGCCATTGTGGGTTACAGA	CAGGATGGTGCGCAGGGTTT	anti	NGA	this study
ryr1b	R4863H	within	Zebrafish	ENSDART00000036015	CATGAATCCACAGGTTGACG	TTGCCATTGTGGGTTACAGA	TGCCATGGGTGTCAAAACCC	sense	NGCG	this study
ryr1b	R4863H	within	Zebrafish	ENSDART00000036015	CATGAATCCACAGGTTGACG	TTGCCATTGTGGGTTACAGA	CGCAGGGTTTTGACACCCAT	anti	NNNRRT	this study
ryr1b	R4863H	within	Zebrafish	ENSDART00000036015	CATGAATCCACAGGTTGACG	TTGCCATTGTGGGTTACAGA	CCATGGGTGTCAAAACCCTG	sense	TTN	this study
cdh5	G757S	within	Zebrafish	ENSDART00000108766	GATCGAGATGGCATTCCCTA	CAATGCATGGAGGAAAAACA	GCTCAGCTTTATGGAGTAGA	sense	NGG	https://pubmed.ncbi.nlm.nih.gov/30053067/
cdh5	G757S	within	Zebrafish	ENSDART00000108766	GATCGAGATGGCATTCCCTA	CAATGCATGGAGGAAAAACA	TCAGTAGGAGCTATCCGAAT	anti	NRG	this study
cdh5	G757S	within	Zebrafish	ENSDART00000108766	GATCGAGATGGCATTCCCTA	CAATGCATGGAGGAAAAACA	GGACTTCAGTAGGAGCTATC	anti	NGA	this study
cdh5	G757S	within	Zebrafish	ENSDART00000108766	GATCGAGATGGCATTCCCTA	CAATGCATGGAGGAAAAACA	AGTAGGAGCTATCCGAATCA	anti	TTN	this study
chd7	P1291S	within	Zebrafish	ENSDART00000135230	GCCGACTGAAGGAGGATGTA	ACTTTCAGTCTGCAAATGTTTCT	GGAGGCAGCGGAGGTGGAGG	sense	NGG	this study
chd7	P1291S	within	Zebrafish	ENSDART00000135230	GCCGACTGAAGGAGGATGTA	ACTTTCAGTCTGCAAATGTTTCT	GCTCCATCATGGTGTTCAGC	anti	NGG	this study
iqgap1	E58Q	within	Zebrafish	ENSDART00000110283	GCCTTAACTCTGTTAACAACCTACATC	ACCGTCTGCTATTTCCGTCA	GATTGAAGCATGTTTGAATG	sense	NGG	this study
iqgap1	E58Q	within	Zebrafish	ENSDART00000110283	GCCTTAACTCTGTTAACAACCTACATC	ACCGTCTGCTATTTCCGTCA	GAGGATCTCCCACCCACCAC	sense	NGA	this study
iqgap1	E58Q	within	Zebrafish	ENSDART00000110283	GCCTTAACTCTGTTAACAACCTACATC	ACCGTCTGCTATTTCCGTCA	AGATCCTCATTCAAACATGC	anti	NNNRRT	this study
iqgap1	E58Q	within	Zebrafish	ENSDART00000110283	GCCTTAACTCTGTTAACAACCTACATC	ACCGTCTGCTATTTCCGTCA	AATGAGGATCTCCCACCCAC	sense	TTTN	this study
iqgap1	E58Q	within	Zebrafish	ENSDART00000110283	GCCTTAACTCTGTTAACAACCTACATC	ACCGTCTGCTATTTCCGTCA	AATGAGGATCTCCCACCCAC	sense	TTN	this study
iqgap1	E58Q	within	Zebrafish	ENSDART00000110283	GCCTTAACTCTGTTAACAACCTACATC	ACCGTCTGCTATTTCCGTCA	AGTGGTGGGTGGGAGATCCT	anti	YTN	this study
traf6	C91F	within	Zebrafish	ENSDART00000180847	GAGTCGTTTCTGAGCCCAAC	GGTTCGGAAGGCAAAATGTA	GTCACAGAATCGATGGCCAC	anti	NGG	this study
traf6	C91F	within	Zebrafish	ENSDART00000180847	GAGTCGTTTCTGAGCCCAAC	GGTTCGGAAGGCAAAATGTA	TGCACGAGTCACAGAATCGA	anti	NGG	this study
lef1	M181V	within	Zebrafish	ENSDART00000132405	CAACTGACATCCATAAGCAGCA	GGATGTGTCATGAACAATTAATAGC	ATCCTGAAGCAGGTATGCCC	sense	NGG	this study
lef1	M181V	within	Zebrafish	ENSDART00000132405	CAACTGACATCCATAAGCAGCA	GGATGTGTCATGAACAATTAATAGC	ATGCCTGGGCATACCTGCTT	anti	NNGRRT	this study
cacna1c	G419R	phase_plus2	Zebrafish	ENSDART00000132909	TTTCCGCTCACTGTCTTCCT	TGTCCCACTTGAGTTCTCTGG	CTGGTTCTGGGTGTGTTGAG	sense	NGG	this study
tp53	S277R	phase_plus1	Zebrafish	ENSDART00000051549	TTGGACTCATCTCGCATTTG	CTCCCCTCAGGTCGTAATGT	AGCAGCAAACTTACTACGTT	anti	NGG	this study
iqgap1	R495S	phase_minus1	Zebrafish	ENSDART00000110283	TGGTTGATTAAATGGGTAAATACAAA	GCACCAATCCCTAAAAACACA	GCTCATCGATGTACCTGCAG	anti	NGG	this study
lef1	G179V	phase_minus2	Zebrafish	ENSDART00000164936	CAACTGACATCCATAAGCAGCA	GGATGTGTCATGAACAATTAATAGC	ATCCTGAAGCAGGTATGCCC	sense	NGG	this study
Gba	P307A	within	Mouse	ENSMUST00000167998	GCCAGGTTTCTGGATGCTTA	TCCCAGCACTTACGAGTCAA	AACGCTTGCTGCTACCCCGC	sense	NGG	this study
Gba	P307K	within	Mouse	ENSMUST00000167998	GCCAGGTTTCTGGATGCTTA	TCCCAGCACTTACGAGTCAA	AACGCTTGCTGCTACCCCGC	sense	NGG	this study
Gba	P307K	within	Mouse	ENSMUST00000167998	GCCAGGTTTCTGGATGCTTA	TCCCAGCACTTACGAGTCAA	CTCATGCTAGATGACCAACG	sense	YTN	this study
Gba	S374V	within	Mouse	ENSMUST00000167998	TGGTATATGGATTTCCTGGCTC	TTAGGAAAGGGATCTCAGATGG	GTACTGCATCCCTCGATCCC	anti	NGG	this study
Gba	S374V	within	Mouse	ENSMUST00000167998	TGGTATATGGATTTCCTGGCTC	TTAGGAAAGGGATCTCAGATGG	CATCCCTCGATCCCAGGAGC	anti	YTN	this study
Gba	R371W	within	Mouse	ENSMUST00000167998	TGGTATATGGATTTCCTGGCTC	TTAGGAAAGGGATCTCAGATGG	GTACTGCATCCCTCGATCCC	anti	NGG	this study
Calr	Q356*	within	Mouse	ENSMUST00000003912	TTACTCTAGGGGTCATCTGGGA	TTCCTCCTTCTCATCTTCTTCG	GGCTGCAGAGAAGCAGATGA	sense	NGG	this study
Calr	Q356*	within	Mouse	ENSMUST00000003912	TTACTCTAGGGGTCATCTGGGA	TTCCTCCTTCTCATCTTCTTCG	CAGAGAAGCAGATGAAGGAC	sense	YTN	this study
VPS35	D620N	within	Mouse	ENSMUST00000034131	GGGTTCTTTTGGCTGTAGTTTG	CTGAAGCATTTCATCCTCTCAA	CAGTGATTCTAAAGCACAGC	sense	NGG	this study
VPS35	Q624G	within	Mouse	ENSMUST00000034131	GGGTTCTTTTGGCTGTAGTTTG	CTGAAGCATTTCATCCTCTCAA	CAGTGATTCTAAAGCACAGC	sense	NGG	this study
VPS35	Q624G	within	Mouse	ENSMUST00000034131	GGGTTCTTTTGGCTGTAGTTTG	CTGAAGCATTTCATCCTCTCAA	GATAGCAGCCAGCTGTGCTT	anti	NNNRRT	this study
Dhdds	K42E	within	Mouse	ENSMUST00000144668	AGGTCCTGGGGATCAAACTC	GGCAGGTGGATTTCTGTGTT	TCGCTATGCCAAGAAGTGTC	sense	NGG	https://pubmed.ncbi.nlm.nih.gov/32272552/
Dhdds	K42E	within	Mouse	ENSMUST00000144668	AGGTCCTGGGGATCAAACTC	GGCAGGTGGATTTCTGTGTT	GCGCTCCACCTGACACTTCT	anti	YTN	https://pubmed.ncbi.nlm.nih.gov/32272552/
Meiob	N64I	within	Mouse	ENSMUST00000024972	GCATGCAGAACCAAAGCTAAATAA	GAGATAGGGTTTTACTATATAACA	ACTTTGTGAATGTATCCTCC	sense	NGG	https://pubmed.ncbi.nlm.nih.gov/33166385/
Meiob	N64I	within	Mouse	ENSMUST00000024972	GCATGCAGAACCAAAGCTAAATAA	GAGATAGGGTTTTACTATATAACA	CCCCAGGAGGATACATTCAC	anti	YTN	https://pubmed.ncbi.nlm.nih.gov/33166385/
Syce1	Q243*	within	Mouse	ENSMUST00000026553	TCAAGGAAGGTGAGGTCAGG	ATGAAGAGACATACCGGCAG	CACTATCAGGCAGATGTTCA	sense	NGG	https://pubmed.ncbi.nlm.nih.gov/32402064/
Syce1	Q243*	within	Mouse	ENSMUST00000026553	TCAAGGAAGGTGAGGTCAGG	ATGAAGAGACATACCGGCAG	TTCTCATCCTTGAACATCTG	anti	TTN	https://pubmed.ncbi.nlm.nih.gov/32402064/
Col4a5	R471*	within	Mouse	ENSMUST00000112930	AGTTTGTGGTTTTGGTCATTCGTCT	GGAGGTGTGCTGGAGTCAAGTTATT	CAAGGAGAGCGAGGAGTAAA	sense	NGG	https://pubmed.ncbi.nlm.nih.gov/30582011/
Col4a5	R471*	within	Mouse	ENSMUST00000112930	AGTTTGTGGTTTTGGTCATTCGTCT	GGAGGTGTGCTGGAGTCAAGTTATT	AAGGACTCCAAGGAGAGCGA	sense	NGA	https://pubmed.ncbi.nlm.nih.gov/30582011/
Ntrk1	E495K	within	Mouse	ENSMUST00000029712	CTGTCAGGAGCAGGGGAGTT	AGATAGGAGACAGGCTAGACTTTGA	ACTGTGGGTTCTCCATGATG	anti	NGG	https://pubmed.ncbi.nlm.nih.gov/27698470/
Ntrk1	E495K	within	Mouse	ENSMUST00000029712	CTGTCAGGAGCAGGGGAGTT	AGATAGGAGACAGGCTAGACTTTGA	CGGACTCCAGGGCCACATCA	sense	YTN	https://pubmed.ncbi.nlm.nih.gov/27698470/
Ffar1	T146S	within	Mouse	ENSMUST00000052700	GGAGGCTTCCTAGCTGCTCT	CAGAAGGCAGTGATGACCAA	GCCCTTGGCTTGGAGACTTC	sense	NGG	https://pubmed.ncbi.nlm.nih.gov/29031729/
Ffar1	T146S	within	Mouse	ENSMUST00000052700	GGAGGCTTCCTAGCTGCTCT	CAGAAGGCAGTGATGACCAA	CGGAAGCTGGCTGGACAACA	sense	TTN	https://pubmed.ncbi.nlm.nih.gov/29031729/
Gba	G83D	phase_minus2	Mouse	ENSMUST00000167998	GTCGGATGGAGCTGAGTGTC	GGGTATGAAAAGGGGCATAA	GCAAAGTGAGTAGTAACCCT	anti	NGG	this study
Gba	G83R	phase_plus1	Mouse	ENSMUST00000167998	TTGGCTACAGCTCAGTGGTC	GGGACAAAGCAAGGATGTTG	GCACAGGTAGCCACTTTATC	sense	YTN	this study
VPS35	D169P	phase_plus2	Mouse	ENSMUST00000034131	TCAAGTCATTTCCTCAATCCAG	CCTGTCTCTCTGGCATATTTTG	AACCAAGATTACTTACTCTG	anti	YTN	this study
Col4a5	N1665K	phase_minus1	Mouse	ENSMUST00000112930	TGAAAACATACACTTAAGTCCCTTG	ATTGGTGGGAGCAGTGGTAA	GTTTCTGACTGAGGTTTGCT	anti	NGG	this study
KRAS	G12D	within	Human	ENST00000256078	GCCTGCTGAAAATGACTGAA	GCATATTAAAACAAGATTTAC	TTGGAGCTGGTGGCGTAGGC	sense	NNGRRT	this study
KRAS	G12D	within	Human	ENST00000256078	GCCTGCTGAAAATGACTGAA	GCATATTAAAACAAGATTTAC	CTTGTGGTAGTTGGAGCTGG	sense	NGG	this study
RYR2	F2483I	within	Human	ENST00000366574	CACAGCCATTGACACCAAA	GTCCATCGCTCCAATCTCACCGTAT	CAACCTCAAGAAGATGGAGG	anti	NGG	https://pubmed.ncbi.nlm.nih.gov/29730419/
RYR2	F2483I	within	Human	ENST00000366574	CACAGCCATTGACACCAAA	GTCCATCGCTCCAATCTCACCGTAT	AGGTTCAAGACTTCCTCCTC	sense	TTN	https://pubmed.ncbi.nlm.nih.gov/29730419/
MEN1	E430*	within	Human	ENST00000394376	CAGACCCTACAGAGACCCCA	AAAGTCTGACAAGCCCGTGG	GACGGCATCTGCAAATGGG	sense	NGG	https://pubmed.ncbi.nlm.nih.gov/28395809/
MEN1	E430*	within	Human	ENST00000394376	CAGACCCTACAGAGACCCCA	AAAGTCTGACAAGCCCGTGG	CAAATGGGAGGAGGGCAGTC	sense	YTN	https://pubmed.ncbi.nlm.nih.gov/28395809/
CYP1B1	G61E	within	Human	ENST00000610745	ACGCTCCTGCTACTCCTGTC	CGCCATTCAGCACCACTAT	GCCACTGATCGGAAACGCGG	sense	NGG	https://pubmed.ncbi.nlm.nih.gov/33170892/
CYP1B1	G61E	within	Human	ENST00000610745	ACGCTCCTGCTACTCCTGTC	CGCCATTCAGCACCACTAT	ACCGCCGCCGCGTTTCCGAT	anti	NRG	https://pubmed.ncbi.nlm.nih.gov/33170892/
P2RX2	V60L	within	Human	ENST00000348800	TGGGACTCGGGGTGCTGG	GGCTTCACGTACTCCTCCACG	GCACGATGAATACGTACCTG	anti	NGG	https://pubmed.ncbi.nlm.nih.gov/30819013/
P2RX2	V60L	within	Human	ENST00000348800	TGGGACTCGGGGTGCTGG	GGCTTCACGTACTCCTCCACG	CCCGCAGGTACGTATTCATC	sense	YTN	https://pubmed.ncbi.nlm.nih.gov/30819013/
KNL1	M2041I	within	Human	ENST00000346991	GCCTGTTTGTGATCATGATAGAGC	AGTGAGGCAGTTATCGATCTTCTT	TCAAATAAAGATAGATGAGA	sense	NGG	https://pubmed.ncbi.nlm.nih.gov/30304678/
KNL1	M2041I	within	Human	ENST00000346991	GCCTGTTTGTGATCATGATAGAGC	AGTGAGGCAGTTATCGATCTTCTT	TCGATCTTCTTAAGTATTTT	anti	YTN	https://pubmed.ncbi.nlm.nih.gov/30304678/
JAK2	V617F	within	Human	ENST00000381652	AAGGGACCAAAGCACATTGTA	CCTACAGTGTTTTCAGTTTCAAAAA	AATTATGGAGTATGTGTCTG	sense	NGG	https://pubmed.ncbi.nlm.nih.gov/25418680/
JAK2	V617F	within	Human	ENST00000381652	AAGGGACCAAAGCACATTGTA	CCTACAGTGTTTTCAGTTTCAAAAA	AATTATGGAGTATGTGTCTG	sense	TTTN	https://pubmed.ncbi.nlm.nih.gov/25418680/
EGFR	L858R	within	Human	ENST00000275493	GAATTCGGATGCAGAGCTTC	TGGCTCACACTACCAGGAGA	CAAGATCACAGATTTTGGGC	sense	NGG	https://pubmed.ncbi.nlm.nih.gov/31877894/
EGFR	L858R	within	Human	ENST00000275493	GAATTCGGATGCAGAGCTTC	TGGCTCACACTACCAGGAGA	CCGCACCCAGCAGTTTGGCC	anti	YTN	https://pubmed.ncbi.nlm.nih.gov/31877894/
ADAM17	Y42D	within	Human	ENST00000310823	GCTTGGCACTTCCTAATGGA	TTCCCAAGATTTCAGTAGATACCC	AAAGAGAGAATATCGTAGTC	anti	NGA	https://pubmed.ncbi.nlm.nih.gov/30610007/
ADAM17	Y42D	within	Human	ENST00000310823	GCTTGGCACTTCCTAATGGA	TTCCCAAGATTTCAGTAGATACCC	GCTCTCAGACTACGATATTC	sense	YTN	https://pubmed.ncbi.nlm.nih.gov/30610007/
CROT	H327A	within	Human	ENST00000331536	CCCCACCAGAAGCCCTACTA	GAAATATTTATTCAAACATACCTTCCA	TCATTTTAGCATGCTCCTTT	sense	NGA	https://pubmed.ncbi.nlm.nih.gov/33356393/
CROT	H327A	within	Human	ENST00000331536	CCCCACCAGAAGCCCTACTA	GAAATATTTATTCAAACATACCTTCCA	CATCAAAAGGAGCATGCTAA	anti	TTN	https://pubmed.ncbi.nlm.nih.gov/33356393/
MEN1	D355A	phase_plus2	Human	ENST00000394376	ATCCTCTGCCTCACCTCCAT	GAGGGAGGGAAAGATGTGAC	GGACACGGCCACTGTCATCC	sense	NGG	this study
P2R2X2	G153A	phase_minus2	Human	ENST00000348800	GAGCATAAGGGTCCACAACG	TCCCCAGATCTTGTCACTCC	GCACACAGCGCCCAGTCCTC	anti	NGG	this study
JAK2	D505Y	phase_plus1	Human	ENST00000381652	ACAACCTCAGTGGGACAAAGA	AGTCACTTCTAGACCACCAAAACC	TCTTACCTTTTGGCTTTGGG	anti	TTN	this study
ADAM17	S515R	phase_minus1	Human	ENST00000310823	TGATGTAGGAGTGGGTGACG	CTCAACCCGGCATATGAGAT	CAGCAAGGACTGTTCCTGTC	anti	YTN	this study
ADAM17	S515R	phase_minus1	Human	ENST00000310823	TGATGTAGGAGTGGGTGACG	CTCAACCCGGCATATGAGAT	GCAAGGACTGTTCCTGTCAC	anti	NGG	this study
CROT	R219S	phase_minus1	Human	ENST00000331536	TTGGCATCATAAGTGGTTTCTTT	AAAGGGCAAGGAGATGATGA	GATATATGTCAGTTGTCTTA	anti	NGG	this study
shi	G268D	within	Drosophila	FBtr0301597	CTGCGACGTGGCTATATTGG	GCCTGGCTGAAAGTGCTTA	TTGAGCACGCGCTGCAAGTA	anti	NGG	https://pubmed.ncbi.nlm.nih.gov/33339510/
shi	G268D	within	Drosophila	FBtr0301597	CTGCGACGTGGCTATATTGG	GCCTGGCTGAAAGTGCTTA	AGCACGCGCTGCAAGTAGGG	anti	TTN	https://pubmed.ncbi.nlm.nih.gov/33339510/
Nup107	D364N	within	Drosophila	FBtr0080121	CCCAACTTCGAGCAGAATGT	CATCCTGCCGTTCCAGTAAT	TTTGCTCTGGGCCCATCTGA	sense	NGG	https://pubmed.ncbi.nlm.nih.gov/32684853/
Nup107	D364N	within	Drosophila	FBtr0080121	CCCAACTTCGAGCAGAATGT	CATCCTGCCGTTCCAGTAAT	AGATGGGCCCAGAGCAAATC	anti	TTN	https://pubmed.ncbi.nlm.nih.gov/32684853/
tin	W393A	within	Drosophila	FBtr0084086	CAGAATCGGCGCTACAAATC	TAGAACTATGAGGCGTTTTCCTT	CTGCGATTGCTGCATGGTTG	anti	NGG	https://pubmed.ncbi.nlm.nih.gov/32684853/
tin	W393A	within	Drosophila	FBtr0084086	CAGAATCGGCGCTACAAATC	TAGAACTATGAGGCGTTTTCCTT	CATGGTTGGGGGCCACATCA	anti	YTN	https://pubmed.ncbi.nlm.nih.gov/32684853/
Adar	E375A	within	Drosophila	FBtr0305499	GCCACAGCATATCAGTCGAT	TGCAGTTTGTACCAACCTATTTG	CACCAGTGTCGTTTTCGTGA	anti	NGA	https://pubmed.ncbi.nlm.nih.gov/32221286/
Adar	E375A	within	Drosophila	FBtr0305499	GCCACAGCATATCAGTCGAT	TGCAGTTTGTACCAACCTATTTG	GTCCTCACGAAAACGACACT	sense	TTTN	https://pubmed.ncbi.nlm.nih.gov/32221286/
sxc	K872M	within	Drosophila	FBtr0086086	CCACTGGTCAAGTGCAAACA	CACCAACTGCTGGAAACCTT	ACCCATGACTCGAGGGTTTG	anti	NGG	https://pubmed.ncbi.nlm.nih.gov/29095923/
sxc	K872M	within	Drosophila	FBtr0086086	CCACTGGTCAAGTGCAAACA	CACCAACTGCTGGAAACCTT	TAATCAGCTATACAAAATCG	sense	TTN	https://pubmed.ncbi.nlm.nih.gov/29095923/
sxc	H537A	within	Drosophila	FBtr0086086	CAGTCTTACCGAACGGCTCT	ATTCCCGAAGTCCGAGCTAA	GGATAAAGCATCGAGTGGTG	anti	NGG	https://pubmed.ncbi.nlm.nih.gov/29095923/
sxc	H537A	within	Drosophila	FBtr0086086	CAGTCTTACCGAACGGCTCT	ATTCCCGAAGTCCGAGCTAA	GCATCGAGTGGTGTGGATGC	anti	NNGRRT	https://pubmed.ncbi.nlm.nih.gov/29095923/
tra2	P191S	within	Drosophila	FBtr0089621	CGGGGCTTTTGTTTCATTTA	TGTAGCTCCTGTTGCGAGTG	TATTTGGGTCGTCAGCCGCG	sense	NGG	https://pubmed.ncbi.nlm.nih.gov/28959033/
tra2	P191S	within	Drosophila	FBtr0089621	CGGGGCTTTTGTTTCATTTA	TGTAGCTCCTGTTGCGAGTG	CCACGCGGCTGACGACCCAA	anti	TTN	https://pubmed.ncbi.nlm.nih.gov/28959033/
RyR	G4919E	within	Drosophila	FBtr0304571	ACTGGCGCTATCAGGTGTG	GAACACGAAGCAGGTCAACA	GACCCACAACGGCAAGCAAC	sense	NGG	https://pubmed.ncbi.nlm.nih.gov/28912111/
RyR	G4919E	within	Drosophila	FBtr0304571	ACTGGCGCTATCAGGTGTG	GAACACGAAGCAGGTCAACA	CTTGCCGTTGTGGGTCACAG	anti	TTN	https://pubmed.ncbi.nlm.nih.gov/28912111/
Rdl	A301S	within	Drosophila	FBtr0333836	GCAACTATTCGCGTTTAGCC	GGCAAAGACCATAACGAAGC	ACACCGAGCGCCACACGCGC	anti	NGG	https://www.nature.com/articles/363449a0
Rdl	M360I	within	Drosophila	FBtr0333836	GGTCGGCTACATGGCAAA	CGCGTACCAACGTTTTGTT	GATCGCCATAAATCTTTGTT	anti	TTTN	https://www.nature.com/articles/363449a0
nAChRalpha6	G272E	phase_minus2	Drosophila	FBtr0079914	GTCCAACCAATGTCCTCGAT	TTTAGGCGTGTACGTGTAAATCA	AAACGAAATTCTTTTGTTTC	sense	NGG	https://pubmed.ncbi.nlm.nih.gov/27117524/
nAChRalpha6	G272E	phase_minus2	Drosophila	FBtr0079914	GTCCAACCAATGTCCTCGAT	TTTAGGCGTGTACGTGTAAATCA	CAATTCTTCTATCGCTCACA	sense	TTN	https://pubmed.ncbi.nlm.nih.gov/27117524/
Nup107	Q725*	phase_plus1	Drosophila	FBtr0080121	CAGTTTCGTCGAATGGAACC	CATCTGCAGTAGGCGATGAT	AGGAGCAGGCCAAGCGTAAG	sense	NGG	this study
Adar	R386L	phase_plus2	Drosophila	FBtr0305499	GCCACAGCATATCAGTCGAT	TGCAATCTCAACGTGTTTCC	ATAAACATCCAAATAGGTTG	sense	YTN	this study
Rdl	R178S	phase_minus1	Drosophila	FBtr0333836	TCCCCAGAACCTCGTAAATG	GGTTCATTGACAATTTTCACAGTT	GCGGTTATAGTCAATCTAAG	anti	NGG	this study
sod-1	G93A	within	C. elegans	C15F1.7b.2	GGGACTTACTCCCGGTCTTC	CCCTCGCCTGGAAAGTTTA	AATGTGGAAGCTGGAGCCGA	sense	NGG	https://pubmed.ncbi.nlm.nih.gov/30296255/
sod-1	G93A	within	C. elegans	C15F1.7b.2	GGGACTTACTCCCGGTCTTC	CCCTCGCCTGGAAAGTTTA	ATTTTTGCCACTCCATCGGC	anti	TTN	https://pubmed.ncbi.nlm.nih.gov/30296255/
sod-1	N65S	within	C. elegans	C15F1.7b.2	GCCGAGTTTTCCGCTTAAAT	AAAATTTCCATACTTTTGGTCCAC	GGTCCACACTTCAATCCATT	sense	NGG	https://pubmed.ncbi.nlm.nih.gov/28893845/
sod-1	N65S	within	C. elegans	C15F1.7b.2	GCCGAGTTTTCCGCTTAAAT	AAAATTTCCATACTTTTGGTCCAC	GGTCCACCATGAGTCTTTCC	anti	YTN	https://pubmed.ncbi.nlm.nih.gov/28893845/
lgc-35	L324S	within	C. elegans	Y46G5A.26a.1	ACGTCCTGGGTTTCTTTGTG	CTGCCGCCAGTTTTATCAGT	AGAGCAGGAAAGTAATCGTC	anti	NGG	https://pubmed.ncbi.nlm.nih.gov/28893845/
lgc-35	L324S	within	C. elegans	Y46G5A.26a.1	ACGTCCTGGGTTTCTTTGTG	CTGCCGCCAGTTTTATCAGT	AAGAGCAGGAAAGTAATCGT	anti	NNGRRT	https://pubmed.ncbi.nlm.nih.gov/28893845/
aars-2	G102R	within	C. elegans	F28H1.3.1	CAGTTCAAGCCGTTGTTCCT	GACTCCGTTTGCCTCGTC	CACACATACTTCGAGATGCT	sense	NGG	https://pubmed.ncbi.nlm.nih.gov/28893845/
aars-2	G102R	within	C. elegans	F28H1.3.1	CAGTTCAAGCCGTTGTTCCT	GACTCCGTTTGCCTCGTC	GAGATGCTTGGAAATTGGTC	sense	TTN	https://pubmed.ncbi.nlm.nih.gov/28893845/
aars-2	G935S	within	C. elegans	F28H1.3.1	GCAGTTATGGCTTTCTCTGTGA	GAGGAAAGGAAGCGATATGAAA	ACAGTTCTCGGTGGAAAAGG	sense	NGG	https://pubmed.ncbi.nlm.nih.gov/28893845/
aars-2	G935S	within	C. elegans	F28H1.3.1	GCAGTTATGGCTTTCTCTGTGA	GAGGAAAGGAAGCGATATGAAA	CCACCACCTTTTCCACCGAG	anti	TTN	https://pubmed.ncbi.nlm.nih.gov/28893845/
tdp-1	R219A	within	C. elegans	F44G4.4a.1	TCAAAACGACTGACGAGTGC	TTCGACTGATTGATGGACGA	TTTGTCAGAATGTCATCAGT	sense	NGG	https://pubmed.ncbi.nlm.nih.gov/28893845/
tdp-1	R219A	within	C. elegans	F44G4.4a.1	TCAAAACGACTGACGAGTGC	TTCGACTGATTGATGGACGA	GTCAGAATGTCATCAGTCGG	sense	TTN	https://pubmed.ncbi.nlm.nih.gov/28893845/
ric-8	S447A	within	C. elegans	Y69A2AR.2a.1	CTCCCCATTCCACAACAATC	GCTCCGGTCACTGGATTTAC	CTTGGATTCGGCCACTCGGC	sense	NGG	https://pubmed.ncbi.nlm.nih.gov/28893845/
ric-8	S447A	within	C. elegans	Y69A2AR.2a.1	CTCCCCATTCCACAACAATC	GCTCCGGTCACTGGATTTAC	GCGAGGTGACCGGCCGAGTG	anti	YTN	https://pubmed.ncbi.nlm.nih.gov/28893845/
kcnl-1	L530V	within	C. elegans	B0399.1d.1	AAGCTCTGCACAAGGGTGAC	ATCGTCGGGATCACTGTAGG	CGACATGCACGAGACCCTCT	sense	NGG	https://pubmed.ncbi.nlm.nih.gov/33536214/
kcnl-1	L530V	within	C. elegans	B0399.1d.1	AAGCTCTGCACAAGGGTGAC	ATCGTCGGGATCACTGTAGG	CCAGAGGGTCTCGTGCATGT	anti	YTN	https://pubmed.ncbi.nlm.nih.gov/33536214/
che-12	R284W	within	C. elegans	B0024.8a.1	TTGAACAAATAACTGCAAATGTTC	TGAAGTTCAAATCTTCCAAAACA	GATGCTAATCAAAGAATTTC	sense	NGG	https://pubmed.ncbi.nlm.nih.gov/32747439/
che-12	R284W	within	C. elegans	B0024.8a.1	TTGAACAAATAACTGCAAATGTTC	TGAAGTTCAAATCTTCCAAAACA	TCTAATCCCGAAATTCTTTG	anti	TTN	https://pubmed.ncbi.nlm.nih.gov/32747439/
dpy-10	R92C	within	C. elegans	T14B4.7.1	TGTCGACAGAGAAATGGCTTA	TCCAGGTTTTCCTGGTGTTC	GCTACCATAGGCACCACGAG	anti	NGG	https://pubmed.ncbi.nlm.nih.gov/32747439/
dpy-10	R92C	within	C. elegans	T14B4.7.1	TGTCGACAGAGAAATGGCTTA	TCCAGGTTTTCCTGGTGTTC	GAAACCGTACCGCTCGTGGT	sense	YTN	https://pubmed.ncbi.nlm.nih.gov/32747439/
ric-8	V435A	phase_minus2	C. elegans	Y69A2AR.2a.1	CTCCCCATTCCACAACAATC	GCTCCGGTCACTGGATTTAC	AATCGAATGATCAAATACCT	sense	NGG	https://pubmed.ncbi.nlm.nih.gov/28893845/
ric-8	V435A	phase_minus2	C. elegans	Y69A2AR.2a.1	CTCCCCATTCCACAACAATC	GCTCCGGTCACTGGATTTAC	TATTTGATCATTCGATTCAC	anti	NGG	https://pubmed.ncbi.nlm.nih.gov/28893845/
lgc-35	Y225N	phase_plus1	C. elegans	Y46G5A.26a.1	GTGGATCTTTGCAGACTTCG	GCCAATAAAAATACCTACCTGTCG	GAACTCAATAACTTACAACT	anti	YTN	this study
tdp-1	Q97H	phase_minus1	C. elegans	F44G4.4a.1	CCAAATGGAGATGAGCCAAT	CGTCACTCGAACGTCTTCAC	ATTTTCCAGAGTCGATCCCA	sense	TTTN	this study
kcnl-1	R371A	phase_plus2	C. elegans	B0399.1d.1	TCCATGGATTTTCGATTCGT	CCGTTGATTGGTAAGCTTCG	GGATGTTCACCCAATGCGAG	sense	NGG	this study
